# A single bacterial sulfatase is required for metabolism of colonic mucin *O*-glycans and intestinal colonization by a symbiotic human gut bacterium

**DOI:** 10.1101/2020.11.20.392076

**Authors:** Ana S. Luis, Chunsheng Jin, Gabriel Vasconcelos Pereira, Robert W. P. Glowacki, Sadie Gugel, Shaleni Singh, Dominic P. Byrne, Nicholas Pudlo, James A London, Arnaud Baslé, Mark Reihill, Stefan Oscarson, Patrick A. Eyers, Czjzek Mirjam, Gurvan Michel, Tristan Barbeyron, Edwin A Yates, Gunnar C. Hansson, Niclas G. Karlsson, Alan Cartmell, Eric C. Martens

## Abstract

Humans have co-evolved with a dense community of microbial symbionts that inhabit the lower intestine. In the colon, secreted mucus creates a physical barrier that separates these microbes from the intestinal epithelium. Some gut bacteria are able to utilize mucin glycoproteins, the main mucus component, as a nutrient source. However, it remains unclear which bacterial enzymes initiate the degradation of the highly complex *O*-glycans found in mucins. In the colon, these glycans are heavily sulfated, but the specific sulfatases that are active on colonic mucins have not been identified. Here, we show that sulfatases are essential to the utilization of colonic mucin *O*-glycans by the human gut symbiont *Bacteroides thetaiotaomicron*. We have characterized the activity of 12 different sulfatases encoded by this species, showing that these enzymes collectively are active on all of the known sulfate linkages in colonic *O*-glycans. Crystal structures of 3 enzymes provide mechanistic insight into the molecular basis of substrate-specificity. Unexpectedly, we found that a single sulfatase is essential for utilization of sulfated *O*-glycans *in vitro* and also plays a major role *in vivo*. Our results provide insight into the mechanisms of mucin degradation by gut bacteria, an important process for both normal microbial gut colonization and diseases such as inflammatory bowel disease (IBD). Sulfatase activity is likely to be a keystone step in bacterial mucin degradation and inhibition of these enzymes may therefore represent a viable therapeutic path for treatment of IBD and other diseases.
