## Supplementary Table 5, provided separately, multiple tabs for "A single bacterial sulfatase is required for metabolism of colonic mucin *O*-glycans and intestinal colonization by a symbiotic human gut bacterium"

### Sheet: Pig colonic mucins O-glycan
	Supplementary Table 5. LC-MS analysis of O-glycans in culture supernatant of bt16363S-Gal mutant by LC-MS/MS
							Dbt1636 (3S-Gal sulfatase)			Media + cMO			WT*
	Mass[1]	Composition[2]	Putative structures [3]	Sul[4]	Sialylation	Fucosylation	RT	Intensity4	Percentage2	RT [6]	Intensity [7]	Percentage	RT
	384	Hex1HexNAc1	Galβ1-3GalNAcol	0	0	0	6.69	25400.3	1.44563	13.09	2336.07	0.36631	nd
	425_1	HexNAc2	GlcNAcβ1-3GalNAcol	0	0	0	8.58	42979.4	2.44612	13.79	1650.49	0.258807	nd
	425_2	HexNAc2	GalNAcα1-3GalNAcol	0	0	0	nd	0	0	17.05	1720.77	0.269827	nd
	462_1	Hex1HexNAc1Sul	3SGalβ1-3GlcNAc	3SGal	0	0	14.87	8883.27	0.505581	nd	0	0	nd
	462_2	Hex1HexNAc1Sul	3SGalβ1-4GlcNAc	3SGal	0	0	16.14	24171.4	1.37569	nd	0	0	nd
	464	Hex1HexNAc1Sul	3SGalβ1-3GalNAcol	3SGal	0	0	11.62	4214.96	0.23989	15.74	926.13	0.145223	nd
	529	NeuGc1HexNAc1	NeuGcα2-6GalNAcol	0	1	0	11.89	852.67	0.0485287	nd	0	0	nd
	587_1	Hex1HexNAc2	Galβ1-3(GlcNAcβ1-6)GalNAcol	0	0	0	12.92	1214.53	0.0691236	17.4	3876.74	0.607896	nd
	587_2	Hex1HexNAc2	Galβ1-3GlcNAcβ1-3GalNAcol	0	0	0	14.43	4745.43	0.270081	nd	0	0	nd
	587_3	Hex1HexNAc2	Manβ1-4GlcNAcβ1-4GlcNAcol	0	0	0	16.67	3788.87	0.215639	nd	0	0	nd
	608	Hex1HexNAc1deHex1Sul1	6SGal(Fuc)GlcNAc	6SGal	0	a/x	12.42	2160.63	0.12297	16.95	13477.4	2.11333	nd
	624	Hex2HexNAc1Sul1	3SGal-GlcNAcβ1-3Gal	3SGal	0	0	17.83	375134	21.3503	nd	0	0	nd
	628	HexNAc3	GlcNAcβ1-3(GlcNAcβ1-6)GalNAcol	0	0	0	13.81	2055.26	0.116973	nd	0	0	nd
	667_1	Hex1HexNAc2Sul1	6SGlcNAc-Galβ1-3GalNAcol	6SGlcNAc	0	0	6.87	3227.28	0.183677	nd	0	0	nd
	667_2	Hex1HexNAc2Sul1	Galβ1-3(6SGlcNAcβ1-6)GalNAcol	6SGlcNAc	0	0	14.16	17688	1.00669	18.87	19373.6	3.0379	nd
	667_3	Hex1HexNAc2Sul1	3SGalβ1-4GlcNAcβ1-3GalNAcol	3SGal	0	0	15.89	33397.2	1.90076	nd	0	0	nd
	667_4	Hex1HexNAc2Sul1	3SGalβ1-3GlcNAcβ1-3GalNAcol	3SGal	0	0	16.49	39197.2	2.23087	21.48	5530.54	0.867222	nd
	667_5	Hex1HexNAc2Sul1	3SGalβ1-4GlcNAcβ1-6GalNAcol	3SGal	0	0	17.73	52078.2	2.96397	nd	0	0	nd
	691_1	NeuGc1Hex1HexNAc1	Galβ1-3(NeuGcα2-6)GalNAcol	0	1	0	nd	0	0	17.49	825.44	0.129434	nd
	691_2	NeuGc1Hex1HexNAc1	NeuGcα2-3Galβ1-3GalNAcol	0	1	0	nd	0	0	19.24	3405.19	0.533954	nd
	708	HexNAc3Sul1	GlcNAcβ1-3(6S-GlcNAcβ1-6)GalNAcol	6SGlcNAc	0	0	15.03	110826	6.30752	19.71	15225	2.38738	nd
	716_1	NeuAc1HexNAc2	GlcNAcβ1-3(NeuAcα2-6)GalNAcol	0	1	0	nd	0	0	17.76	300.59	0.0471343	nd
	716_2	NeuAc1HexNAc2	GalNAcα1-3(NeuAcα2-6)GalNAcol	0	1	0	nd	0	0	20.18	117.35	0.0184012	nd
	732_1	NeuGc1HexNAc2	GlcNAcβ1-3(NeuGcα2-6)GalNAcol	0	1	0	nd	0	0	17.58	4476.73	0.701978	nd
	732_2	NeuGc1HexNAc2	GalNAcα1-3(NeuGcα2-6)GalNAcol	0	1	0	nd	0	0	19.99	7801.83	1.22337	nd
	733_1	Hex1HexNAc2deHex1	Galβ1-3(Fucα1-4)GlcNAcβ1-3GalNAcol	0	0	a/x	nd	0	0	16.37	1298.5	0.203613	nd
	733_2	Hex1HexNAc2deHex1	Manβ1-4GlcNAcβ1-4(Fucα1-6)GlcNAcol	0	0	core F	20	3588.1	0.204213	nd	0	0	nd
	756	Hex1HexNAc1deHex2Sul1	Fucα1-2Gal(Fuc)(6S)GlcNAcol	6SGlcNAc	0	b/y	nd	0	0	18.41	1810.63	0.283918	nd
	772	Hex2HexNAc1deHex1Sul1	6SGalβ1-4(Fucα1-3)GlcNAcβ1-3Galol	6SGal	0	a/x	nd	0	0	17.94	889.83	0.139531	nd
	829_1	Hex2HexNAcSul1	Galβ1-3(3SGalβ1-4GlcNAcβ1-6)GalNAcol	3SGal	0	0	17.47	23581.4	1.34211	nd	0	0	nd
	829_2	Hex2HexNAcSul1	3SGalβ1-3GlcNAcβ1-3Galβ1-3GalNAcol	3SGal	0	0	18.17	192975	10.9829	22.87	11549.1	1.81097	nd
	829_3	Hex2HexNAcSul1	3SGal-GlcNAcβ1-3Galβ1-4GlcNAcol	3SGal	0	0	25.25	4985.11	0.283722	nd	0	0	nd
	870_1	Hex1HexNAc3Sul1	GlcNAc-Galβ1-4(6S)GlcNAcβ1-6GalNAcol	6SGlcNAc	0	0	15.53	1690.37	0.0962055	nd	0	0	nd
	870_2	Hex1HexNAc3Sul1		1	0	0	nd	0	0	21.48	5007.05	0.785135	nd
	870_3	Hex1HexNAc3Sul1	GlcNAcβ1-3[Gal-(6S)GlcNAcβ1-6]GalNAcol	6SGlcNAc	0	0	16.67	7271.17	0.41383	nd	0	0	nd
	870_4	Hex1HexNAc3Sul1	Galβ1-4(6S)GlcNAcβ1-3(GlcNAcβ1-6)GalNAcol	6SGlcNAc	0	0	nd	0	0	22.59	2675.92	0.4196	nd
	870_5	Hex1HexNAc3Sul1	GlcNAcβ1-3(3SGalβ1-4GlcNAcβ1-6)GalNAcol	3SGal	0	0	18.66	219317	12.4822	23.82	273.13	0.0428284	nd
	878	NeuAc1Hex1HexNAc2	NeuAcα2-3(GalNAcβ1-4)Galβ1-3GalNAcol	0	1	0	nd	0	0	17.14	628.52	0.0985557	nd
	894_1	NeuGc1Hex1HexNAc2	GalNAcβ1-4(NeuGcα2-3)Galβ1-3GalNAcol	0	1	0	nd	0	0	16.86	2085.71	0.327052	nd
	894_2	NeuGc1Hex1HexNAc2	NeuGcα2-3Galβ1-3(GlcNAcβ1-6)GalNAcol	0	1	0	nd	0	0	21.4	4286.23	0.672107	nd
	895_1	Hex2HexNAc2deHex1	Galβ1-3[Galβ1-3(Fucα1-4)GlcNAcβ1-6]GalNAcol	0	0	a/x	nd	0	0	18.22	3035.2	0.475938	nd
	895_2	Hex2HexNAc2deHex1	Galβ1-3(Fucα1-2Galβ1-4GlcNAcβ1-6)GalNAcol	0	0	H2	nd	0	0	24.66	3140.78	0.492493	nd
	909	Hex2HexNAc2Sul2	Galβ1-3[SGalβ-(6S)GlcNAcβ1-6]GalNAcol	SGal/6SGlcNAc	0	0	17.73	4767.82	0.271355	nd	0	0	nd
	915	NeuGc1Hex1HexNAc1deHex1Sul1	NeuGcα2-3(6S)Gal-(Fuc)GlcNAc	6SGal	1	a/x	14.07	3968.71	0.225875	18.96	6422.1	1.00702	nd
	936	Hex1HexNAc3deHex1	GlcNAcβ1-3[Gal-(Fuc)GlcNAcβ1-6]GalNAcol	0	0	a/x	14.34	1266.05	0.0720558	18.87	1935.7	0.303529	nd
	950_1	Hex1HexNAc3Sul2	GlcNAcβ1-3[3SGal-(6S)GlcNAcβ1-6]GalNAcol	3SGal/6SGlcNAc	0	0	18.73	28595.1	1.62746	nd	0	0	nd
	950_2	Hex1HexNAc3Sul2	3SGalβ1-4GlcNAcβ1-3(6SGlcNAcβ1-6)GalNAcol	3SGal/6SGlcNAc	0	0	20.27	10445.2	0.594478	25.49	5658.33	0.88726	nd
	958	NeuAc1Hex1HexNAc2Sul1	NeuAcα2-3Galβ1-3[(6S)GlcNAcβ1-6]GalNAcol	6SGlNAc	0	0	nd	0	0	23.62	3899.66	0.61149	nd
	974	NeuGc1Hex1HexNAc2Sul1	NeuGcα2-6Galβ1-3(6SGlcNAcβ1-6)GalNAcol	6SGlcNAc	1	0	nd	0	0	23.24	10024.3	1.57187	nd
	975_1	Hex2HexNAc2deHex1Sul1	Galβ1-3[Galβ1-4(Fucα1-3)(6S)GlcNAcβ1-6]GalNAcol	6SGlcNAc	0	a/x	nd	0	0	18.96	4696.71	0.736472	nd
	975_2	Hex2HexNAc2deHex1Sul1	Galβ1-3[Fucα1-2(6S)Galβ1-4GlcNAcβ1-6]GalNAcol	6SGal	0	H2	nd	0	0	19.9	15877.7	2.48972	nd
	975_3	Hex2HexNAc2deHex1Sul1	Galβ1-3[Fucα1-2Galβ1-4(6S)GlcNAcβ1-6]GalNAcol	6SGlcNAc	0	H2	nd	0	0	21.03	301.76	0.0473178	nd
	989	Hex3HexNAc2Sul1	SGal-GlcNAcβ1-3Galβ1-4GlcNAcβ1-3Gal	SGal	0	0	25.16	16502.4	0.939215	nd	0	0	nd
	1016_1	Hex1HexNAc3deHex1Sul1		1	0	1	nd	0	0	20.18	12654.7	1.98434	nd
	1016_2	Hex1HexNAc3deHex1Sul1	GlcNAcβ1-3[Galβ1-4(Fucα1-3)(6S)GlcNAcβ1-6]GalNAcol	6SGlcNAc	0	a/x	15.18	2006.59	0.114203	21.48	39630.7	6.21433	nd
	1016_3	Hex1HexNAc3deHex1Sul1	Fucα1-2Galβ1-4GlcNAcβ-3(6SGlcNAcβ1-6)GalNAcol	6SGlcNAc	0	1	nd	0	0	23.62	17901.6	2.80708	nd
	1016_4	Hex1HexNAc3deHex1Sul1		1	0	1	nd	0	0	27.24	2667.21	0.418234	nd
	1032_1	Hex2HexNAc3Sul1		1	0	0	nd	0	0	23.34	618.73	0.0970206	nd
	1032_2	Hex2HexNAc3Sul1	GlcNAcβ1-3(SGal-GlcNAcβ1-6)Galβ1-3GalNAcol	SGal	0	0	19.6	57367.5	3.265	nd	0	0	nd
	1032_3	Hex2HexNAc3Sul1		1	0	0	nd	0	0	24.19	305.57	0.0479152	nd
	1032_4	Hex2HexNAc3Sul1	SGal-GlcNAcβ1-3Galβ1-4GlcNAcβ1-3GalNAcol	SGal	0	0	23	15470.2	0.880467	nd	0	0	nd
	1041	Hex2HexNAc2deHex2	Galβ1-3[Fucα1-2Gal(Fuc)GlcNAcβ1-6]GalNAcol	0	0	b/y	nd	0	0	24.56	6181.48	0.969293	nd
	1055	Hex2HexNAc2deHex1Sul2	Galβ1-3[3SGal-(Fuc)(6S)GlcNAcβ1-6]GalNAcol	3SGal/6SGlcNAc	0	a/x	nd	0	0	21.12	3608.12	0.565775	nd
	1071	Hex3HexNAc2Sul2		1	0	0	22.45	3397.8	0.193382	nd	0	0	nd
	1079	NeuGc1Hex2HexNAc1deHex1Sul1		6SGlcNAc	1	a/x	nd	0	0	18.59	1645.81	0.258073	nd
	1096_1	Hex1HexNAc3deHex1Sul2	6SGalβ1-(Fucα1-)GlcNAcβ1-3(6SGlcNAcβ1-6)GalNAcol	6SGal/6SGlcNAc	0	a/x	nd	0	0	21.48	9954.32	1.5609	nd
	1096_2	Hex1HexNAc3deHex1Sul2	6SGalβ1-(Fucα1-)(6S)GlcNAcβ1-3(GlcNAcβ1-6)GalNAcol	6SGal/6SGlcNAc	0	a/x	nd	0	0	22.69	6956.45	1.09081	nd
	1097	NeuGc1Hex1HexNAc3	NeuGcα2-3Galβ1-4GlcNAcβ1-3(GlcNAcβ1-6)GalNAcol	0	1	0	nd	0	0	19.15	2269.29	0.355838	nd
	1112_1	Hex2HexNAc3Sul2	3SGal-GlcNAcβ1-3(6SGlcNAcβ1-6)Galβ1-3GalNAcol	3SGal/6GlcNAc	0	0	20.61	31279.7	1.78025	25.3	5724.09	0.897572	nd
	1112_2	Hex2HexNAc3Sul2		SGal/6GlcNAc	0	0	21.07	7721.4	0.439455	nd	0	0	nd
	1112_3	Hex2HexNAc3Sul2	SGalβ1-4GlcNAcβ1-3(SGalβ1-4GlcNAcβ1-6)GalNAcol	SGal	0	0	23.27	12926.3	0.735685	nd	0	0	nd
	1112_4	Hex2HexNAc3Sul2	SGalβ1-4GlcNAcβ1-3(SGalβ1-3GlcNAcβ1-6)GalNAcol	SGal	0	0	24.33	27572.2	1.56924	nd	0	0	nd
	1121_5	Hex2HexNAc2deHex2Sul1	Galβ1-3[Fucα1-2Galβ1-(Fucα-)(6S)GlcNAcβ1-6]GalNAcol	6SGlcNAc	0	b/y	nd	0	0	19.52	16613.9	2.60516	nd
	1121_6	Hex2HexNAc2deHex2Sul1		6SGlcNAc	0	a/x	nd	0	0	32.46	5416.61	0.849357	nd
	1162_1	Hex1HexNAc3deHex2Sul1	GlcNAcβ1-3[Fucα1-2Galβ1-(Fucα1-)(6S)GlcNAcβ1-6]GalNAcol	6SGlcNAc	0	b/y	nd	0	0	20.08	19747.6	3.09654	nd
	1162_2	Hex1HexNAc3deHex2Sul1	6SGlcNAcβ1-3[Fucα1-2Galβ1-(Fucα1-)GlcNAcβ1-6]GalNAcol	6SGlcNAc	0	b/y	nd	0	0	26.59	16347	2.56332	nd
	1177	NeuGc1Hex1HexNAc3Sul1	GlcNAcβ1-3[NeuGcα2-3Galβ1-4(6S)GlcNAcβ1-6]GalNAcol	6SGlcNAc	1	0	nd	0	0	20.75	16290.8	2.55449	nd
	1178	Hex2HexNAc3deHex1Sul1		1	0	1	nd	0	0	24.1	10163.6	1.59371	nd
	1194	Hex3HexNAc3Sul1	SGal-GlcNAcβ1-3Galβ1-4GlcNAcβ1-3Galβ1-3GalNAcol	SGal	0	0	24.42	10393.5	0.591533	nd	0	0	nd
	1201_1	Hex2HexNAc2deHex2Sul1		1	0	1	nd	0	0	25.76	1481.41	0.232294	nd
	1201_2	Hex2HexNAc2deHex2Sul1	Fucα1-2Galβ1-3[SGal-(Fuc)(6S)GlcNAcβ1-6]GalNAcol	1	0	b/y	nd	0	0	35.03	1717.01	0.269237	nd
	1247_1	Hex3HexNAc3Sul2	SGalβ1-4GlcNAcβ1-3(SGalβ1-4GlcNAcβ1-6)Galβ1-3GalNAcol	Sgal	0	0	23.62	33345.6	1.89783	nd	0	0	nd
	1247_2	Hex3HexNAc3Sul2	SGalβ1-4GlcNAcβ1-3(SGalβ1-4GlcNAcβ1-6)Galβ1-3GalNAcol	Sgal	0	0	23.97	10532.4	0.59944	nd	0	0	nd
	1315_1	Hex2HexNAc4Sul2	3SGal-GlcNAcβ1-3(GlcNAcβ1-6)Galβ1-3(6SGlcNAcβ1-6)GalNAcol	3SGal/6GlcNAc	0	0	21.25	13897.8	0.790977	nd	0	0	nd
	1315_2	Hex2HexNAc4Sul2	3SGal-GlcNAcβ1-3[GlcNAc-Galβ1-4(6S)GlcNAcβ1-6]GalNAcol	3SGal/6GlcNAc	0	0	24.24	4562.85	0.259689	nd	0	0	nd
	1323	NeuAc1Hex2HexNAc3Sul1	GlcNAc-Galβ1-3[NeuAcα2-6(3S)Gal-GlcNAcβ1-6]GalNAcol	3SGal	1	0	20.53	6000.34	0.341503	nd	0	0	nd
	1338	Hex2HexNAc3deHex1Sul3	SGal-(Fuc)(6S)GlcNAcβ1-3(3SGal-GlcNAcβ1-6)GalNAcol	1	0	1	nd	0	0	28.18	4546.67	0.712945	nd
	1339	NeuGc1Hex2HexNAc3Sul1		1	1	0	20.36	66237.5	3.76983	24.84	6639.17	1.04106	nd
	1397	Hex3HexNAc4Sul1	3SGal-GlcNAcβ1-3Galβ1-4GlcNAcβ1-3Galβ1-4GlcNAcβ1-3GalNAcol	3SGal	0	0	24.42	4476.11	0.254753	nd	0	0	nd
	1404_1	Hex2HexNAc3deHex2Sul2		1	0	1	nd	0	0	21.3	1834.24	0.28762	nd
	1404_2	Hex2HexNAc3deHex2Sul2	SGal-(Fuc)GlcNAcβ1-3[Gal-(Fuc)(6S)GlcNAcβ1-6]GalNAcol	1	0	1	nd	0	0	22.69	8804.56	1.38061	nd
	1404_3	Hex2HexNAc3deHex2Sul2		1	0	1	nd	0	0	24.38	8073.65	1.266	nd
	1404_4	Hex2HexNAc3deHex2Sul2		1	0	1	nd	0	0	25.4	6390.24	1.00203	nd
	1419_1	NeuGc1Hex2HexNAc3Sul2		1	1	0	20.27	9093.85	0.517566	nd	0	0	nd
	1419_2	NeuGc1Hex2HexNAc3Sul2		1	1	0	21.98	2896.24	0.164836	nd	0	0	nd
	1428	NeuGc1Hex2HexNAc2deHex2Sul1	NeuGcα2-3Galβ1-3[Fucα1-2Galβ1-(Fucα1-)(6S)GlcNAcβ1-6]GalNAcol	6SGlcNAc	1	b/y	nd	0	0	22.13	2693.73	0.422393	nd
	1436	Hex4HexNAc3Sul2	3SGal-GlcNAcβ1-3Galβ1-4GlcNAcβ1-3(6S)Galβ1-4GlcNAcβ1-3Gal	3SGal	0	0	28.98	3425.06	0.194933	nd	0	0	nd
	1470	Hex2HexNAc3deHex3Sul1		1	0	b/y	nd	0	0	27.81	6165.3	0.966756	nd
	1477_1	Hex3HexNAc4Sul2		1	0	0	24.51	5843.38	0.332569	nd	0	0	nd
	1477_2	Hex3HexNAc4Sul2		1	0	0	25.34	6354.4	0.361653	nd	0	0	nd
	1477_3	Hex3HexNAc4Sul2		1	0	0	27.86	11787.1	0.670847	nd	0	0	nd
	1485_1	NeuGc1Hex2HexNAc3deHex1Sul1		1	1	1	17.04	11372.4	0.647248	20.56	2009.99	0.315178	nd
	1485_2	NeuGc1Hex2HexNAc3deHex1Sul1	GlcNAcα1-4Galβ1-3[NeuGcα2-6Gal-(Fuc)(6S)GlcNAcβ1-6]GalNAcol	6SGlcNAc	1	1	nd	0	0	22.04	13254.8	2.07843	nd
	1485_3	NeuGc1Hex2HexNAc3deHex1Sul1		1	1	1	nd	0	0	27.53	2513.42	0.394119	nd
	1508	NeuGc1Hex2HexNAc2deHex2Sul2		1	1	1	nd	0	0	21.48	1964.12	0.307986	nd
	1524	NeuGc1Hex3HexNAc2deHex1Sul2		1	1	1	nd	0	0	25.94	1897.5	0.297539	nd
	1527	Hex2HexNAc4deHex2Sul1	Fucα1-2Gal-(Fuc)-GlcNAc-(S)Gal-GlcNAcβ1-3(GlcNAcβ1-6)GalNAcol	SGal	0	a/x	16.76	7498.49	0.426768	nd	0	0	nd
	1542	NeuGcHex2HexNAc4Sul1		1	1	0	20.44	12100.4	0.68868	nd	0	0	nd
	1550_1	Hex2HexNAc3deHex3Sul2	SGal-(Fuc)GlcNAcβ1-3[Fucα1-2Gal-(Fuc)(6S)GlcNAcβ1-6]GalNAcol	SGal/6GlcNAc	0	b/y	nd	0	0	21.94	6313.37	0.989974	nd
	1550_2	Hex2HexNAc3deHex3Sul2	Fucα1-2Gal-(Fuc)GlcNAcβ1-3[SGal-(Fuc)(6S)GlcNAcβ1-6]GalNAcol	6SGlcNAc	0	b/y	nd	0	0	28.74	3709.55	0.58168	nd
	1559	Hex4HexNAc4Sul1	3SGal-GlcNAcβ1-3Galβ1-4GlcNAcβ1-3Galβ1-4GlcNAcβ1-3Galβ1-3GalNAcol	3SGal	0	0	28.43	2518.37	0.14333	nd	0	0	nd
	1565_1	NeuGc1Hex2HexNAc3deHex1Sul2		1	1	1	nd	0	0	21.85	4437.17	0.695775	nd
	1565_2	NeuGc1Hex2HexNAc3deHex1Sul2		1	1	1	nd	0	0	23.05	10281.9	1.61226	nd
	1565_3	NeuGc1Hex2HexNAc3deHex1Sul2		1	1	1	nd	0	0	26.04	12459	1.95365	nd
	1565_4	NeuGc1Hex2HexNAc3deHex1Sul2		1	1	1	nd	0	0	26.82	620	0.0972197	nd
	1565_5	NeuGc1Hex2HexNAc3deHex1Sul2		1	1	1	nd	0	0	35.03	1728.6	0.271055	nd
	1581	NeuGc1Hex3HexNAc3Sul2		1	1	0	23.71	4877.1	0.277575	nd	0	0	nd
	1590	NeuGc1Hex3HexNAc2deHex2Sul1		1	1	1	nd	0	0	26.13	2178.05	0.341531	nd
	1607_1	Hex2HexNAc4deHex2Sul2		1	0	1	24.29	5684.38	0.32352	22.59	7724.13	1.21119	nd
	1607_2	Hex2HexNAc4deHex2Sul2		1	0	1	nd	0	0	24.19	2141.11	0.335739	nd
	1616	Hex2HexNAc3deHex4Sul1		1	0	b/y	nd	0	0	24.75	1651.41	0.258951	nd
	1622	NeuGc1Hex2HexNAc4Sul2		1	1	0	21.8	6001.71	0.34158	nd	0	0	nd
	1623_1	Hex3HexNAc4deHex1Sul2		1	0	1	nd	0	0	26.77	8895.8	1.39491	nd
	1623_2	Hex3HexNAc4deHex1Sul2		1	0	1	nd	0	0	29.12	1229.65	0.192816	nd
	1623_3	Hex3HexNAc4deHex1Sul2		1	0	1	nd	0	0	30.74	520.08	0.0815517	nd
	1623_4	Hex3HexNAc4deHex1Sul2		1	0	1	nd	0	0	32.37	1137.59	0.178381	nd
	1631	NeuGc1Hex2HexNAc3deHex2Sul1		1	1	1	nd	0	0	21.12	4821.36	0.756018	nd
	1639_1	Hex4HexNAc4Sul2		1	0	0	27.58	7507.15	0.427261	nd	0	0	nd
	1639_2	Hex4HexNAc4Sul2		1	0	0	28.34	6114.58	0.348004	nd	0	0	nd
	1647_1	NeuGc1Hex3HexNAc3deHex1Sul1		1	1	1	21.8	4263.8	0.242669	nd	0	0	nd
	1647_2	NeuGc1Hex3HexNAc3deHex1Sul1		1	1	1	nd	0	0	24.84	3249.15	0.509486	nd
	1688_1	NeuGc1Hex2HexNAc4deHex1Sul1		1	1	1	nd	0	0	24.1	2296.64	0.360127	nd
	1688_2	NeuGc1Hex2HexNAc4deHex1Sul1		1	1	1	nd	0	0	25.49	2779.32	0.435814	nd
	1688_3	NeuGc1Hex2HexNAc4deHex1Sul1		1	1	1	20.7	4208.12	0.2395	nd	0	0	nd
	1688_4	NeuGc1Hex2HexNAc4deHex1Sul1		1	1	1	nd	0	0	27.53	6513.6	1.02137	nd
	1688_5	NeuGc1Hex2HexNAc4deHex1Sul1		1	1	1	nd	0	0	27.81	2094	0.328352	nd
	1704	NeuGc1Hex3HexNAc4Sul1		1	1	0	25.34	4790.57	0.27265	nd	0	0	nd
	1712	Hex3HexNAc3deHex3Sul2	Fucα1-2Gal(Fuc)GlcNAc-(6S)Galβ1-3[6SGal-(Fuc)GlcNAcβ1-6]GalNAcol	1	0	1	nd	0	0	34.84	1553.27	0.243562	nd
	1745	NeuGc1Hex2HexNAc5Sul1		1	1	0	25.81	2995.21	0.170469	nd	0	0	nd
	1753	Hex2HexNAc4deHex3Sul2		1	0	1	nd	0	0	22.13	2985.81	0.468193	nd
	1468_1	NeuGc1Hex2HexNAc4deHex1Sul2		1	1	1	21.52	3857.38	0.219538	25.21	6112.29	0.958444	nd
	1468_2	NeuGc1Hex2HexNAc4deHex1Sul2		1	1	1	nd	0	0	28.93	5444.86	0.853787	nd
	1777	NeuAc1Hex3HexNAc3deHex2Sul1		1	1	1	nd	0	0	22.13	5898.38	0.924901	nd
	1793_1	NeuGc1Hex3HexNAc3deHex2Sul1		1	1	1	nd	0	0	22.22	5812.89	0.911496	nd
	1793_2	NeuGc1Hex3HexNAc3deHex2Sul1		1	1	1	nd	0	0	27.53	1519.56	0.238276	nd
	1834_1	NeuGc1Hex2HexNAc4deHex2Sul1		1	1	1	18.17	28476.8	1.62072	21.12	7817.22	1.22579	nd
	1834_2	NeuGc1Hex2HexNAc4deHex2Sul1		1	1	1	nd	0	0	23.05	14461.9	2.26771	nd
	1842	Hex4HexNAc5Sul2	SGal-GlcNAcβ1-3(SGal-GlcNAcβ1-3Galβ1-4GlcNAcβ1-3Galβ-14GlcNAcβ1-6)GalNAcol	SGal	0	0	28.24	4864.17	0.276839	nd	0	0	nd
	1850	NeuGc1Hex3HexNAc4deHex1Sul1		1	1	1	nd	0	0	25.3	3887.67	0.60961	nd
	1873_1	NeuGc1Hex3HexNAc3deHex2Sul2		1	1	1	nd	0	0	23.82	9503.21	1.49016	nd
	1873_2	NeuGc1Hex3HexNAc3deHex2Sul2		1	1	1	nd	0	0	25.3	8032.34	1.25952	nd
	1876	Hex2HexNAc5deHex3Sul1	GalNAcα1-3(Fucα1-2)Gal-GlcNAcβ1-3[GalNAcα1-3(Fucα1-2)Gal-(Fuc)(6S)GlcNAcβ1-6]GalNAcol	SGal/6GlcNAc	0	1	nd	0	0	22.96	2569.44	0.402904	nd
	1891	NeuGc1Hex2HexNAc5deHex1Sul1		1	1	1	23.54	5271.08	0.299998	nd	0	0	nd
	1914_1	NeuGc1Hex2HexNAc4deHex2Sul2		1	1	1	19.42	16594.2	0.944437	24.66	8179.73	1.28263	nd
	1914_2	NeuGc1Hex2HexNAc4deHex2Sul2		1	1	1	nd	0	0	25.12	13200.6	2.06993	nd
	1914_3	NeuGc1Hex2HexNAc4deHex2Sul2		1	1	1	nd	0	0	28.46	1718.06	0.269402	nd
	1930	NeuGc1Hex3HexNAc4deHex1Sul2		1	1	1	nd	0	0	27.15	5162.62	0.80953	nd
	1939	NeuGc1Hex3HexNAc3deHex3Sul1		1	1	1	nd	0	0	33.98	374.08	0.058658	nd
	1996_1	NeuGc1Hex3HexNAc4deHex2Sul1		1	1	1	nd	0	0	27.15	2804.77	0.439805	nd
	1996_2	NeuGc1Hex3HexNAc4deHex2Sul1		1	1	1	nd	0	0	28.27	6088.4	0.954698	nd
	2004	NeuAc1Hex3HexNAc3deHex3Sul2		1	1	1	31.19	489.51	0.0278599	nd	0	0	nd
	2061	Hex3HexNAc4deHex4Sul2		1	0	1	nd	0	0	26.77	2404.3	0.377009	nd
	2237	NeuGc2Hex3HexNAc4deHex1Sul2		1	1	1	nd	0	0	29.79	741.54	0.116278	nd
	2304	NeuGc1Hex4HexNAc4deHex3Sul1		1	1	1	nd	0	0	30.55	891.5	0.139793	nd
	2368	NeuGc1Hex3HexNAc4deHex4Sul2		1	1	1	nd	0	0	28.09	2560.55	0.40151	nd
					66			1.75704e+06	100		637731	100
	(Gal) D-Glactose; (Fuc) L-Fucose; (GlcNAc) N-acetyl-D-glucosamine; (GalNAc) N-acetyl-D-galactosamine; (NA) not assigned; (nd) not detected; (Neg ctr) negative control: cMO without enzyme; (Fucosylation: a/x/b/y) Lewis antigen a/x/b/y; (Fucosylation: A) Blood goup A; (Fucosylation: H1/2) H type 1 or type 2
	*No glycans were detected in Bt wild-type culture supernatant after growth in cMO
	Footnote:
	[1]	Mass of strucutre in negative ion mode; mass with underscore followed by a number (_X) indicates the different isomeric structures;
	[2]	(Hex) hexose; (HexNAc) N-acetylhexosamine; (deHex) fucose; (NeuAc) N-acetylneuraminic acid; (NeuGc) N-acetyl glycolylneuraminic acid; (S) sulfate
	[3]	Structures are given in the text according following rules: the structure is described clockwise and left-to-right where reducing end locates rightmost side (as shown in cartoon figure); "+" is used for uncertain location
		The cartoon figure is described as "NeuAcα2-6Galβ1-4GlcNAcβ1-2(Galβ1-4GlcNAcβ1-4)Manα1-3(GlcNAcβ1-4)(Galβ1-4GlcNAcβ1-2Manα1-6)Manβ1-4GlcNAcβ1-4(Fucα1-6)GlcNAcol"
	[4]	Types of modifications
	[5]	Sample name
	[6]	Retention time (RT) of selected structure on LC;
	[7]	The intensity is area-under-the-curves (AUCs) of each glycan. For comparsion of glycan abundances between samples, the intensity is normalised to total AUC (summed AUCs of all glycans in a sample) and expressed as a percentage.
		New oligo only detected in mutant supernatant after incubation with cMO
		Oligo detected in cMO and mutant supernatant
